# Endosymbiotic bacteria are prevalent and diverse in agricultural spiders

**DOI:** 10.1101/586750

**Authors:** Jennifer A. White, Alexander Styer, Laura C. Rosenwald, Meghan M. Curry, Kelton D. Welch, Kacie J. Athey, Eric G. Chapman

**Author notes:** Correspondence to: Jen White, Dept. of Entomology, Univ. of Kentucky, Lexington, KY 40546, ORCID: 0000-0003-1276-561X. The nucleotide sequence data reported are available in the DDBJ/EMBL/GenBank database under accession numbers MK513512-19, MK521215-57, MK529759-77, MK627518-20, MK631910-40, MK632848-60 and the NCBI SRA under PRJNA526944.

## Abstract

Maternally inherited bacterial endosymbionts are common in arthropods, but their distribution and prevalence is poorly characterized in many host taxa. For example, spiders (Araneae) have received little attention, but initial surveys suggest that vertically transmitted symbionts may be common. Here, we characterized endosymbiont infection in a community of agricultural spiders. Using a combination of diagnostic PCR and high-throughput sequencing of the bacterial microbiome, we evaluated symbiont infection in 267 individual spiders representing 14 species in 3 families. We found 27 Operational Taxonomic Units (OTUs) that are likely endosymbiotic, including several strains of *Wolbachia*, *Rickettsia* and *Cardinium*, all of which are vertically transmitted and frequently associated with reproductive manipulation of arthropod hosts. Seventy percent of spider species had individuals that tested positive for one or more endosymbiotic OTUs, and specimens frequently contained multiple symbiotic strain types. The most symbiont-rich species, *Idionella rugosa*, had eight endosymbiotic OTUs, with as many as five present in the same specimen. Individual specimens within infected spider species had a variety of symbiotypes, differing from one another in the presence or absence of symbiotic strains. Our sample included both starved and unstarved specimens, and dominant bacterial OTUs were consistent per host species, regardless of feeding status. We conclude that spiders contain a remarkably diverse symbiotic microbiota. Spiders would be an informative group for investigating endosymbiont population dynamics in time and space, and unstarved specimens collected for other purposes (e.g., food web studies) could be used, with caution, for such investigations.
