## Supplementary material for "Endosymbiotic bacteria are prevalent and diverse in agricultural spiders": Online Resource 3

### Sheet: Sheet1
			NextGen		percentage read composition of dominant OTUs (rounded to nearest 5%)
specimen	species	sex	run	reads		10		20		30		40		50		60		70		80		90		100		comments
AS086	Agyneta semipallida	F	3 (F)	156																						Microbiome samples with <1000 reads (F) were not analyzed further
AS062	Agyneta serrata	F	2	40935	Legionellaceae1 (U2)																				<1%other	Taxonomic placement for all OTUs based on NCBI and Greengenes
AS100	Agyneta serrata	F	3	4449	Enterobacteriaceae1 (U3)													other OTUs								other=low percentage OTUs (<10% each)
AS037	Agyneta serrata	F	2 (F)	221																						(F) samples had insufficent read depth for further investigation
AS037	Agyneta serrata	F	3 (F)	192																						Boxed pairs were repeats of the same specimen in separate runs
AS054	Agyneta serrata	F	3 (F)	102
AS095	Agyneta serrata	M	2 (F)	733
AS110	Agyneta serrata	F	2 (F)	1097
AS009	Agyneta unimaculata	J	2	21132	Rickettsia8 (R8)															R1				S3/4	<1%other	S3 = Spiroplasma3, S4= Spiroplasma4
AS034	Agyneta unimaculata	J	3	6723	Rickettsia1 (R1)										Spiroplasma1 (S1)				Spiroplasma2 (S2)
AS061	Agyneta unimaculata	F	2	37040	C2	S1	S2	Proteobacteria1 (U4)										Proteobacteria2 (U5)						U6		C2= Cardinium2, U6= Enomoplasmatales1
AS061	Agyneta unimaculata	F	3	53239	C2	S1		S2		U4								U5					U6		<1%other
AS007	Agyneta unimaculata	F	2 (F)	231
AS007	Agyneta unimaculata	F	3 (F)	275
AS008	Agyneta unimaculata	F	2 (F)	124
W812	Erigone autumnalis	M	3	1257	Wolbachia10 (W10)										other
W666	Erigone autumnalis	M	3	1626	No dominant OTUs
W690	Erigone autumnalis	M	3	6516	No dominant OTUs
W749	Erigone autumnalis	F	3	5574	W10
W752	Erigone autumnalis	F	3	6953	No dominant OTUs
W809	Erigone autumnalis	M	3	2942	No dominant OTUs
W811	Erigone autumnalis	M	3	16739	No dominant OTUs
W759	Erigone autumnalis	F	3 (F)	921
AS031	Florinda coccinea	J	3 (F)	549
AS065	Florinda coccinea	J	3 (F)	933
W1123	Glenognatha foxi	F	3	9203	Unknown Rickettsiales (U1)
W1141	Glenognatha foxi	F	3	117963	U1					W9	Rickettsiella2 (RL2)
W1142	Glenognatha foxi	F	3	3079	U1																				<3% other
W1147	Glenognatha foxi	F	3	2929	U1
W1161	Glenognatha foxi	F	3	42793	U1		Legionellaceae2 (U7)																		<1%other
W1173	Glenognatha foxi	F	3	30277	U1
W840	Glenognatha foxi	F	3	63091	U1				RL2														other		W9 within other
W848	Glenognatha foxi	F	3	35626	U1
W865	Glenognatha foxi	F	3	4550	U1	W9			Enterobecteriaceae1 (U3)										other
W869	Glenognatha foxi	M	3	75023	U1
W870	Glenognatha foxi	M	3	45246	U1														W9
W876	Glenognatha foxi	M	3	21959	U1			Wolbachia9 (W9)
W878	Glenognatha foxi	M	3	46568	U1														W9
AS004	Idionella rugosa	M	1	61154	Cardinium3 (C3)						Cardinium2 (C2)											W4
AS006	Idionella rugosa	F	1	346085	C3											C2				Wolbachia4 (W4)					<1%other
AS036	Idionella rugosa	J	2	18954	C3									C2							W4				<2%other
AS040	Idionella rugosa	F	1	259397	C3								C2					W4						R2	<1%other
AS043	Idionella rugosa	M	3	18740	C2												W4
AS052	Idionella rugosa	F	3	79204	C2										W4					Rickettsiella3 (RL3)					<1%other
AS096	Idionella rugosa	J	2	101437	C3												C2		W4
AS097	Idionella rugosa	F	2	21198	C3							C2								W4
AS098	Idionella rugosa	M	2	44643	C3								C2									W4		R2	<1%other
AS109	Idionella rugosa	M	3	23770	C2										W4			Rickettsia2 (R2)					R1		<1%other	R1= Rickettsia1
AS114	Idionella rugosa	M	1	288470	C3										C2							W4	R2		<1%other
AS114	Idionella rugosa	M	3	47863	C3									C2							W4	R2			<1%other
W1130	Idionella rugosa	F	3	48345	C2																W4	R2
W1131	Idionella rugosa	F	3	20760	Rhabdochlamydia1 (Rh1)												C2		Sten1			Sten2			W4 within other	Sten1= Stenotrophomonas1 Sten2= Stenotrophomonas2
W1132	Idionella rugosa	F	3	87558	C2																		W4		<1% other
W1133	Idionella rugosa	F	3	34233	Rh1																C2				W4 within other
W492	Idionella rugosa	F	3	6691	C2																	other
W501	Idionella rugosa	M	3	8570	C3					C2											W4
W503	Idionella rugosa	F	3	26541	C3					C2							W4			W5			R2		<1%other	W5= Wolbachia5
W534	Idionella rugosa	F	3	9135	C3															C2	W4				<2% other
W562	Idionella rugosa	F	3	21599	C3							C2					W4				R2
W633	Idionella rugosa	M	3	2259	C3								C2		W4					R2
W653	Idionella rugosa	F	3	10069	C3													C2				W4
W945	Idionella rugosa	M	3	3567	C3	C2																W4	R2
W892	Idionella rugosa	F	3 (F)	400
W629	Idionella rugosa	F	3 (F)	1555
W716	Islandiana flaveola	F	3	3940	Spiroplasma1 (S1)											other
W897	Mermessus sp1	M	1	14999	Wolbachia3 (W3)												other
W898	Mermessus sp1	M	1	13234	W3						Staph1															Staph1= Staphylococcus1
W921	Mermessus sp1	F	3	17073	W3
W924	Mermessus sp1	F	3	4035	W3
W930	Mermessus sp1	F	3	2952	W3
W936	Mermessus sp1	F	3	9573	Wolbachia12 (W12)									Wolbachia10 (W10)				Rickettsia1 (R1)				R7				R7= Rickettsia7
W979	Mermessus sp1	M	3	1465	W3
W981	Mermessus sp1	M	1	2906	W3
W887	Mermessus tridentatus	F	3	1706	Wolbachia3 (W3)														other
AS005	Mermessus trilobatus	J	1	88273	Rickettsia4 (R4)
AS112	Mermessus trilobatus	F	1	190628	R4																			C1	<1%other	C1= Cardinium1
W900	Mermessus trilobatus	F	1	188878	R4								Wolbachia3 (W3)									R1	other
W900	Mermessus trilobatus	F	3	15330	R4									W3								R1
W918	Mermessus trilobatus	F	3	1805	No dominant OTUs
W920	Mermessus trilobatus	F	3	28021	R4				Wolbachia5 (W5)																<2% other
W923	Mermessus trilobatus	F	3	5713	W3															R1
W932	Mermessus trilobatus	F	3	9317	R4
W938	Mermessus trilobatus	F	3	22565	R4
W942	Mermessus trilobatus	F	3	14968	W3					Acen1		other														Acen1= Acenitobacter1
W948	Mermessus trilobatus	F	3	7675	R4
W949	Mermessus trilobatus	F	3	6637	R4
W950	Mermessus trilobatus	M	3	12707	R4
W952	Mermessus trilobatus	F	3	5617	R4
W956	Mermessus trilobatus	F	3	6496	R4										W3						R1
W961	Mermessus trilobatus	F	3	1257	R4
W962	Mermessus trilobatus	F	3	7791	R4											Rickettsia1 (R1)
W963	Mermessus trilobatus	F	3	4045	R1
W969	Mermessus trilobatus	M	3	7909	R4								W3							R1
W971	Mermessus trilobatus	M	1	132206	No dominant OTUs
W972	Mermessus trilobatus	M	3	7844	Bacteria1 (U8)
W975	Mermessus trilobatus	M	3	3194	R4
W977	Mermessus trilobatus	M	3	14097	R4										W3
W951	Mermessus trilobatus	M	3 (F)	439
AS075	Oxyopes salticus	J	2	3275	Wolbachia7 (W7)																		other
AS076	Oxyopes salticus	J	2	2888	W7
AS077	Oxyopes salticus	J	2	4445	W7
AS080	Oxyopes salticus	J	2	7029	W7
SM416	Oxyopes salticus	F	3	1600	Methylobacterium1											Buchnera1
SM421	Oxyopes salticus	F	3	2165	Buchnera1
SM705	Oxyopes salticus	J	3	10517	Wolbachia8 (W8)																				<2% other
SM720	Oxyopes salticus	J	3	17255	W7																				<2% other
SM728	Oxyopes salticus	J	3	2793	W7
W0394	Tennesseellum formica	M	3	1166	No dominant OTUs
W0482	Tennesseellum formica	M	3	3061	No dominant OTUs
W1010	Tennesseellum formica	F	3	1050	No dominant OTUs
W1088	Tennesseellum formica	F	3	23096	Wolbachia11 (W11)														Acenitobacter1
W0022	Tennesseellum formica	F	3 (F)	460
W0089	Tennesseellum formica	M	3 (F)	575
W0468	Tennesseellum formica	M	3 (F)	587
W0990	Tennesseellum formica	F	3 (F)	497
AS002	Walckenaeria microspiralis	J	3	45964	Cardinium3 (C3)															Wolbachia5 (W5)					<1% other
